# Modelling inflammation-induced peripheral sensitization in a dish – more complex than expected?

**DOI:** 10.1101/2024.08.12.607558

**Authors:** Yuening Li, Amy Lock, Laura Fedele, Irene Zebochin, Alba Sabate, Matthew Siddle, Silvia Cainarca, Pascal Röderer, Katharina Montag, Paola Tarroni, Oliver Brüstle, Tanya Shaw, Leonie Taams, Franziska Denk

**Author notes:** These authors have contributed equally to this work (Yuening Li, Amy Lock, Laura Fedele).

## Abstract

Peripheral sensitization of nociceptors is believed to be a key driver of chronic pain states. Here, we sought to study the effects of a modified version of inflammatory soup on the excitability of human stem-cell derived sensory neurons. For this, we used a pre-existing and a novel stem cell line, modified to stably express the calcium sensor GCamP6f.

Upon treatment with inflammatory soup, we observed no changes in neuronal transcription or functional responses upon calcium imaging, and only a very minor increase in resting membrane potential via whole cell patch clamping. Similarly small changes were observed when treating mouse primary sensory neurons with inflammatory soup. A semi-systematic re-examination of past literature further indicated that observed effects of inflammatory mediators on dissociated sensory neuron cultures are generally very small.

We conclude that modelling inflammation-induced peripheral sensitization *in vitro* is non-trivial and will require careful selection of mediators and/or more complex, longitudinal multi-cellular setups. Especially in the latter, our novel GCamP6f induced-pluripotent stem cell line may be of value.
