## Supplementary Table 1 for "Modelling inflammation-induced peripheral sensitization in a dish – more complex than expected?"

### Sheet: Sheet1
Sample	n_processed	n_pseudoaligned	n_unique	p_pseudoaligned	p_unique		Alignment statistics
T8_D30	38179694	34477759	8630797	90.3	22.6
T9_D30	33839068	30249635	6927261	89.4	20.5		Note that unique alignments are expected to be low with a transcriptome-based pseudo-aligner like kallisto, since there are many overlapping transcripts and isoforms. Kallisto uses an expectation maximization algorithm to assign transcripts across multi-mapped regions in a probabilistic fashion (https://www.nature.com/articles/nbt.3519).
T35_D30	32205556	28738056	7249354	89.2	22.5
T8_D50	34804119	30207022	7076051	86.8	20.3
T9_D50	36140952	32351562	8014457	89.5	22.2
T34_D50	29569505	26149292	6902041	88.4	23.3
T35_D50	6666249	5741225	1377021	86.1	20.7
T8_D70	34325159	29438749	6660209	85.8	19.4
T9_D70	31448598	27423426	6782541	87.2	21.6
T34_D70	29350949	25481088	6844736	86.8	23.3
T35_D70	31665651	27778358	7070997	87.7	22.3
MIN	6666249	5741225	1377021	85.8	19.4
MAX	38179694	34477759	8630797	90.3	23.3
AVERAGE	3.0745e+07	2.70942e+07	6.68504e+06	87.9273	21.7
T9_Ctrl_1	30492236	25883652	5799322	84.9	19
T9_Ctrl_2	41025766	33368319	7605058	81.3	18.5
T35_Ctrl_1	35705487	29668689	6715024	83.1	18.8
T35_Ctrl_2	34679368	29331970	6870748	84.6	19.8
T9_IS_1	30507133	25751025	5956275	84.4	19.5
T9_IS_2	37316182	30868914	7004607	82.7	18.8
T35_IS_1	39076905	32389559	7570188	82.9	19.4
T35_IS_2	28929076	24879941	5735360	86	19.8
MIN	28929076	24879941	5735360	81.3	18.5
MAX	41025766	33368319	7605058	86	19.8
AVERAGE	3.47165e+07	2.90178e+07	6.65707e+06	83.7375	19.2
Both experiments
MIN	6666249	5741225	1377021	81.3	18.5
MAX	41025766	34477759	8630797	90.3	23.3
AVERAGE	3.24172e+07	2.79041e+07	6.67327e+06	86.1632	20.6474
